# Direct measurement of the mutation rate and its evolutionary consequences in a critically endangered mollusk

**DOI:** 10.1101/2024.09.16.613283

**Authors:** T. Brock Wooldridge, Sarah Ford, Holland Conwell, John Hyde, Kelley Harris, Beth Shapiro

## Abstract

The rate at which mutations arise is a fundamental parameter of biology. Despite recent progress in measuring germline mutation rates across diverse taxa, such estimates are missing for much of Earth’s biodiversity. We present the first estimate of a germline mutation rate from the phylum Mollusca, which is diverged by more than 1200 Ma years from the closest relative for which a mutation rate estimate exists. We sequenced three pedigreed families of the white abalone *Haliotis sorenseni*, a long-lived, large-bodied, and critically endangered mollusk, and estimated a *de novo* mutation rate of 8.60e-09 single nucleotide mutations per site per generation. This mutation rate is similar to rates measured in vertebrates with similar generation times and longevity to abalone, and higher than mutation rates measured in faster-reproducing invertebrates. We use our estimated rate to infer baseline effective population sizes (N_e_) across multiple Pacific abalone and find that abalone persisted over most of their evolutionary history as large and stable populations, in contrast to extreme fluctuations over recent history and small census sizes in the present day. We then use our mutation rate to infer the timing and pattern of evolution of the abalone genus *Haliotis*, which was previously unknown due to few fossil calibrations. Our results are an important step toward understanding mutation rate evolution and establish a key parameter for conservation and evolutionary genomics research in mollusks.
