## Extended Data Table 1 for "Direct measurement of the mutation rate and its evolutionary consequences in a critically endangered mollusk"

### Sheet: Sheet1
species	sample ID	SRA ID	Reference genome	Mutation rate analysis	MSMC2	PIXY	notes
H. sorenseni	BML309	TBD (this study)	https://abalone.dbgenome.org/	1	0	0	captive or captive bred
H. sorenseni	BML397	TBD (this study)	https://abalone.dbgenome.org/	1	0	0	captive or captive bred
H. sorenseni	FG29	TBD (this study)	https://abalone.dbgenome.org/	1	1	0	captive or captive bred
H. sorenseni	FG30	TBD (this study)	https://abalone.dbgenome.org/	1	0	0	captive or captive bred
H. sorenseni	FG33	TBD (this study)	https://abalone.dbgenome.org/	1	0	0	captive or captive bred
H. sorenseni	Green312	TBD (this study)	https://abalone.dbgenome.org/	1	0	0	captive or captive bred
H. sorenseni	NorbertW740	TBD (this study)	https://abalone.dbgenome.org/	1	0	0	captive or captive bred
H. sorenseni	NorbertW756	TBD (this study)	https://abalone.dbgenome.org/	1	0	0	captive or captive bred
H. sorenseni	NorbertW802	TBD (this study)	https://abalone.dbgenome.org/	1	0	0	captive or captive bred
H. sorenseni	NorbertW853	TBD (this study)	https://abalone.dbgenome.org/	1	0	0	captive or captive bred
H. sorenseni	ToothlessL824	TBD (this study)	https://abalone.dbgenome.org/	1	0	0	captive or captive bred
H. sorenseni	ToothlessL960	TBD (this study)	https://abalone.dbgenome.org/	1	0	0	captive or captive bred
H. sorenseni	Y119	TBD (this study)	https://abalone.dbgenome.org/	1	0	0	captive or captive bred
H. sorenseni	Y121	TBD (this study)	https://abalone.dbgenome.org/	1	0	0	captive or captive bred
H. sorenseni	PV2	SRR7963548	https://abalone.dbgenome.org/	0	0	1	wild-caught
H. sorenseni	PV1	SRR7963549	https://abalone.dbgenome.org/	0	0	1	wild-caught
H. sorenseni	429	SRR7963551	https://abalone.dbgenome.org/	0	0	1	wild-caught
H. sorenseni	416	SRR7963552	https://abalone.dbgenome.org/	0	0	1	wild-caught
H. sorenseni	410	SRR7963553	https://abalone.dbgenome.org/	0	0	1	wild-caught
H. sorenseni	425	SRR7963554	https://abalone.dbgenome.org/	0	0	1	wild-caught
H. sorenseni	418	SRR7963555	https://abalone.dbgenome.org/	0	0	1	wild-caught
H. sorenseni	314	SRR7963556	https://abalone.dbgenome.org/	0	0	1	wild-caught
H. sorenseni	312	SRR7963557	https://abalone.dbgenome.org/	0	0	1	wild-caught
H. sorenseni	408	SRR7963558	https://abalone.dbgenome.org/	0	0	1	wild-caught
H. sorenseni	404	SRR7963559	https://abalone.dbgenome.org/	0	0	1	wild-caught
H. cracherodii	MCR03	SRR26423422	GCA_022045235.1	0	1	0	wild-caught
H. cracherodii	MCR03	SRR26423423	GCA_022045235.1	0	1	0	wild-caught
H. cracherodii	MCR03	SRR26423424	GCA_022045235.1	0	1	0	wild-caught
H. cracherodii	MCR03	SRR26423426	GCA_022045235.1	0	1	0	wild-caught
H. cracherodii	SNTS03	SRR26423128	GCA_022045235.1	0	0	1	wild-caught
H. cracherodii	SNTS03	SRR26423129	GCA_022045235.1	0	0	1	wild-caught
H. cracherodii	SNTS03	SRR26423130	GCA_022045235.1	0	0	1	wild-caught
H. cracherodii	SNTS03	SRR26423131	GCA_022045235.1	0	0	1	wild-caught
H. cracherodii	SCT05	SRR26423533	GCA_022045235.1	0	0	1	wild-caught
H. cracherodii	SCT05	SRR26423534	GCA_022045235.1	0	0	1	wild-caught
H. cracherodii	SCT05	SRR26423535	GCA_022045235.1	0	0	1	wild-caught
H. cracherodii	SCT05	SRR26423536	GCA_022045235.1	0	0	1	wild-caught
H. cracherodii	SOB10	SRR26423414	GCA_022045235.1	0	0	1	wild-caught
H. cracherodii	STA03	SRR26423304	GCA_022045235.1	0	0	1	wild-caught
H. cracherodii	STA03	SRR26423305	GCA_022045235.1	0	0	1	wild-caught
H. cracherodii	STA03	SRR26423307	GCA_022045235.1	0	0	1	wild-caught
H. cracherodii	STA03	SRR26423308	GCA_022045235.1	0	0	1	wild-caught
H. cracherodii	BSCO001I	SRR26423210	GCA_022045235.1	0	0	1	wild-caught
H. cracherodii	PVA03	SRR26423572	GCA_022045235.1	0	0	1	wild-caught
H. cracherodii	LMC06	SRR26423468	GCA_022045235.1	0	0	1	wild-caught
H. cracherodii	VDM04	SRR26423323	GCA_022045235.1	0	0	1	wild-caught
H. cracherodii	VDM04	SRR26423324	GCA_022045235.1	0	0	1	wild-caught
H. cracherodii	VDM04	SRR26423325	GCA_022045235.1	0	0	1	wild-caught
H. cracherodii	VDM04	SRR26423326	GCA_022045235.1	0	0	1	wild-caught
H. cracherodii	SOB04	SRR26423425	GCA_022045235.1	0	0	1	wild-caught
H. cracherodii	SRFR01	SRR26423580	GCA_022045235.1	0	0	1	wild-caught
H. cracherodii	PES06	SRR26423114	GCA_022045235.1	0	0	1	wild-caught
H. cracherodii	PES06	SRR26423222	GCA_022045235.1	0	0	1	wild-caught
H. cracherodii	PES06	SRR26423233	GCA_022045235.1	0	0	1	wild-caught
H. cracherodii	PES06	SRR26423480	GCA_022045235.1	0	0	1	wild-caught
H. cracherodii	PES06	SRR26423591	GCA_022045235.1	0	0	1	wild-caught
H. rufescens	Redab-CP-2226-F	SRR6761049	GCF_023055435.1	0	1	0	wild-caught
H. rufescens	Redab-CP-2226-F	SRR6761050	GCF_023055435.1	0	1	0	wild-caught
H. rufescens	Redab-CP-2226-F	SRR6761051	GCF_023055435.1	0	1	0	wild-caught
H. rubra	DU_JTF1	SRR7811717	GCF_003918875.1	0	1	0	captive or captive bred
H. laevigata	GL20151002	SRR6677994	GCA_008038995.1	0	1	0	unknown
H. laevigata	GL20151002	SRR6677995	GCA_008038995.1	0	1	0	unknown
H. laevigata	GL20151002	SRR6677996	GCA_008038995.1	0	1	0	unknown
H. laevigata	GL20151002	SRR6677997	GCA_008038995.1	0	1	0	unknown
H. asinina	NA	NA	GCA_037392515.1	NA	NA	NA	only ref. genome used for phylogenomics
G. magus	NA	NA	GCA_037392515.1	NA	NA	NA	outgroup; only ref. genome used for phylogenomics
